# A general design of caging-group free photoactivatable fluorophores for live-cell nanoscopy

**DOI:** 10.1101/2021.11.15.468659

**Authors:** Richard Lincoln, Mariano L. Bossi, Michael Remmel, Elisa D’Este, Alexey N. Butkevich, Stefan W. Hell

## Abstract

The controlled switching of fluorophores between non-fluorescent and fluorescent states is central to every superresolution fluorescence microscopy (nanoscopy) technique, and the exploration of radically new switching mechanisms remains critical to boosting the performance of established, as well as emerging superresolution methods. Photoactivatable dyes offer significant improvements to many of these techniques, but often rely on photolabile protecting groups that limit their applications. Here we describe a general method to transform 3,6-diaminoxanthones into caging-group free photoactivatable fluorophores. These photoactivatable xanthones (PaX) assemble rapidly and cleanly into highly fluorescent, photo- and chemically stable pyronine dyes upon irradiation with light. The strategy is extendable to carbon- and silicon-bridged xanthone analogs, yielding a new family of photoactivatable labels spanning much of the visible spectrum. Our results demonstrate the versatility and utility of PaX dyes in fixed and live-cell fluorescence microscopy, and both coordinate-targeted stimulated emission depletion (STED) and coordinate-stochastic single-molecule localization superresolution microscopy (SMLM).
