## Supplementary compressed archive for "A general design of caging-group free photoactivatable fluorophores for live-cell nanoscopy": BOM.xlsx

### Sheet: Sheet1
	Name:	Manufacturer	Mfr. No:	Description:
	U1	MEAN WELL	LDD-1500H	LED Power Supply
	U2	Bourns	CDSOT23-T05	TVS Diodes
	J1-6	Pomona Electronics	4513	Test Plugs
	R1	Bourns	CRS1206-FX-4701ELF	Resistor 4.7 kOhms
	-	LED Engin	LZC-C0UB00-00U7	High Power LED
	-	Ohmite	SA-LED-113E	LED HEATSINK
